# Multiple routes of adaptation to high levels of CIN and aneuploidy in budding yeast

**DOI:** 10.1101/2022.04.21.489003

**Authors:** Matthew N. Clarke, Theodor Marsoner, Manuel Alonso Y Adell, Madhwesh C. Ravichandran, Christopher S. Campbell

## Abstract

Both an increased frequency of chromosome missegregation (chromosomal instability) and the presence of an abnormal complement of chromosomes (aneuploidy) are hallmarks of cancer. Paradoxically, both chromosomal instability and aneuploidy are also associated with substantial decreases in cellular fitness. To better understand how cells are able to adapt to high levels of chromosomal instability, we previously examined yeast cells that were deleted of the gene *BIR1*, a member of the chromosomal passenger complex (CPC). The CPC is an essential regulator of chromosome segregation fidelity. We found *bir1Δ* cells quickly adapted by acquiring specific combinations of beneficial aneuploidies. However, targeted mutations of specific genes were notably absent in the short term. In this study, we monitored these yeast strains for longer periods of time to determine how cells adapt to high levels of both CIN and aneuploidy in the long term. We identify suppressor mutations that mitigate the chromosome missegregation phenotype. The mutated proteins fall into four main categories: outer kinetochore subunits, members of the SCF^Cdc4^ complex, the mitotic kinase Mps1, and a member of the CPC itself. These mutants function in two distinct ways, as mutations in the outer kinetochore suppress Bir1 deletion indirectly by destabilizing connections between the chromosomes and the mitotic spindle, whereas the other three categories of mutations affect the CPC directly. As a consequence of the accumulation of suppressor point mutations, overall levels of aneuploidy decreased. These experiments demonstrate a timeline of adaptation to high rates of CIN wherein cells first acquire specific aneuploidies that suppress the CIN phenotype, next develop point mutations that more specifically target the source of CIN, and finally reduce the level of aneuploidy to relieve the fitness burden placed by aneuploidy on the cell.
