## Supplemental Table 2 for "Multiple routes of adaptation to high levels of CIN and aneuploidy in budding yeast"

### Sheet: GOPROCESS
GO Term	Description	Enrichment	P-value	FDR q-value	N	B	n2	b3	Genes
GO:0051988	regulation of attachment of spindle microtubules to kinetochore	50.651	2.31E-8	4.03E-5	5835	12	48	5	[MPS1 - mps1p, SPC34 - spc34p, DUO1 - duo1p, ASK1 - ask1p, DAD2 - dad2p]
GO:0051987	positive regulation of attachment of spindle microtubules to kinetochore	44.2045	1.28E-6	1.34E-3	5835	11	48	4	[SPC34 - spc34p, DUO1 - duo1p, ASK1 - ask1p, DAD2 - dad2p]
GO:0051315	attachment of mitotic spindle microtubules to kinetochore	40.5208	4.24E-5	1.85E-2	5835	9	48	3	[MIF2 - mif2p, SPC105 - spc105p, TID3 - tid3p]
GO:0031116	positive regulation of microtubule polymerization	34.7321	3.8E-6	3.32E-3	5835	14	48	4	[SPC34 - spc34p, DUO1 - duo1p, ASK1 - ask1p, DAD2 - dad2p]
GO:0031112	positive regulation of microtubule polymerization or depolymerization	34.7321	3.8E-6	2.84E-3	5835	14	48	4	[SPC34 - spc34p, DUO1 - duo1p, ASK1 - ask1p, DAD2 - dad2p]
GO:0034501	protein localization to kinetochore	33.1534	8.23E-5	3.08E-2	5835	11	48	3	[MPS1 - mps1p, SPC105 - spc105p, TID3 - tid3p]
GO:0031113	regulation of microtubule polymerization	30.3906	6.83E-6	4.47E-3	5835	16	48	4	[SPC34 - spc34p, DUO1 - duo1p, ASK1 - ask1p, DAD2 - dad2p]
GO:0008608	attachment of spindle microtubules to kinetochore	28.6029	1.76E-10	9.22E-7	5835	34	48	8	[MIF2 - mif2p, MPS1 - mps1p, SPC34 - spc34p, SPC105 - spc105p, DUO1 - duo1p, ASK1 - ask1p, DAD2 - dad2p, TID3 - tid3p]
GO:0031110	regulation of microtubule polymerization or depolymerization	27.0139	1.13E-5	5.94E-3	5835	18	48	4	[SPC34 - spc34p, DUO1 - duo1p, ASK1 - ask1p, DAD2 - dad2p]
GO:0051984	positive regulation of chromosome segregation	19.45	4.49E-5	1.81E-2	5835	25	48	4	[SPC34 - spc34p, DUO1 - duo1p, ASK1 - ask1p, DAD2 - dad2p]
GO:0071459	protein localization to chromosome, centromeric region	19.1941	4.62E-4	1.05E-1	5835	19	48	3	[MPS1 - mps1p, SPC105 - spc105p, TID3 - tid3p]
GO:0044839	cell cycle G2/M phase transition	18.2344	5.4E-4	1.13E-1	5835	20	48	3	[CDC4 - scf ubiquitin ligase complex subunit cdc4, CDC34 - scf e2 ubiquitin-protein ligase catalytic subunit cdc34, CDC53 - cullin cdc53]
GO:0000086	G2/M transition of mitotic cell cycle	18.2344	5.4E-4	1.09E-1	5835	20	48	3	[CDC4 - scf ubiquitin ligase complex subunit cdc4, CDC34 - scf e2 ubiquitin-protein ligase catalytic subunit cdc34, CDC53 - cullin cdc53]
GO:0031146	SCF-dependent proteasomal ubiquitin-dependent protein catabolic process	16.5767	7.21E-4	1.3E-1	5835	22	48	3	[CDC4 - scf ubiquitin ligase complex subunit cdc4, CDC34 - scf e2 ubiquitin-protein ligase catalytic subunit cdc34, CDC53 - cullin cdc53]
GO:0032273	positive regulation of protein polymerization	16.2083	9.44E-5	3.3E-2	5835	30	48	4	[SPC34 - spc34p, DUO1 - duo1p, ASK1 - ask1p, DAD2 - dad2p]
GO:0032886	regulation of microtubule-based process	15.1953	1.22E-4	4.01E-2	5835	32	48	4	[SPC34 - spc34p, DUO1 - duo1p, ASK1 - ask1p, DAD2 - dad2p]
GO:0070507	regulation of microtubule cytoskeleton organization	15.1953	1.22E-4	3.77E-2	5835	32	48	4	[SPC34 - spc34p, DUO1 - duo1p, ASK1 - ask1p, DAD2 - dad2p]
GO:1902905	positive regulation of supramolecular fiber organization	12.4679	2.68E-4	7.4E-2	5835	39	48	4	[SPC34 - spc34p, DUO1 - duo1p, ASK1 - ask1p, DAD2 - dad2p]
GO:0007059	chromosome segregation	11.0511	1.35E-8	3.53E-5	5835	110	48	10	[SLI15 - sli15p, NFI1 - sumo ligase nfi1, MIF2 - mif2p, MPS1 - mps1p, SPC34 - spc34p, BRN1 - brn1p, DUO1 - duo1p, ASK1 - ask1p, DAD2 - dad2p, TID3 - tid3p]
GO:0032271	regulation of protein polymerization	9.725	7.03E-4	1.32E-1	5835	50	48	4	[SPC34 - spc34p, DUO1 - duo1p, ASK1 - ask1p, DAD2 - dad2p]
GO:0031334	positive regulation of protein complex assembly	9.64782	1.5E-4	4.35E-2	5835	63	48	5	[SPC34 - spc34p, DUO1 - duo1p, ASK1 - ask1p, XRN1 - xrn1p, DAD2 - dad2p]
GO:0051983	regulation of chromosome segregation	9.23259	3.97E-5	1.89E-2	5835	79	48	6	[MPS1 - mps1p, SPC34 - spc34p, SPC105 - spc105p, DUO1 - duo1p, ASK1 - ask1p, DAD2 - dad2p]
GO:0044772	mitotic cell cycle phase transition	9.17453	8.78E-4	1.44E-1	5835	53	48	4	[KAP104 - kap104p, CDC4 - scf ubiquitin ligase complex subunit cdc4, CDC34 - scf e2 ubiquitin-protein ligase catalytic subunit cdc34, CDC53 - cullin cdc53]
GO:0044770	cell cycle phase transition	9.17453	8.78E-4	1.39E-1	5835	53	48	4	[KAP104 - kap104p, CDC4 - scf ubiquitin ligase complex subunit cdc4, CDC34 - scf e2 ubiquitin-protein ligase catalytic subunit cdc34, CDC53 - cullin cdc53]
GO:0090068	positive regulation of cell cycle process	7.79247	4.1E-4	9.75E-2	5835	78	48	5	[SPC34 - spc34p, DUO1 - duo1p, ASK1 - ask1p, XRN1 - xrn1p, DAD2 - dad2p]
GO:0045787	positive regulation of cell cycle	6.98635	6.79E-4	1.32E-1	5835	87	48	5	[SPC34 - spc34p, DUO1 - duo1p, ASK1 - ask1p, XRN1 - xrn1p, DAD2 - dad2p]
GO:0044089	positive regulation of cellular component biogenesis	6.60666	8.76E-4	1.48E-1	5835	92	48	5	[SPC34 - spc34p, DUO1 - duo1p, ASK1 - ask1p, XRN1 - xrn1p, DAD2 - dad2p]
GO:0043254	regulation of protein complex assembly	5.92988	4.62E-4	1.01E-1	5835	123	48	6	[SPC34 - spc34p, DUO1 - duo1p, ASK1 - ask1p, XRN1 - xrn1p, CDC39 - ccr4-not core subunit cdc39, DAD2 - dad2p]
GO:0051301	cell division	5.45123	9.92E-6	5.77E-3	5835	223	48	10	[CDC4 - scf ubiquitin ligase complex subunit cdc4, MIF2 - mif2p, SPC34 - spc34p, BRN1 - brn1p, CDC34 - scf e2 ubiquitin-protein ligase catalytic subunit cdc34, DUO1 - duo1p, ASK1 - ask1p, DAD2 - dad2p, CDC53 - cullin cdc53, TID3 - tid3p]
GO:0010564	regulation of cell cycle process	4.48157	3.36E-4	8.79E-2	5835	217	48	8	[SLI15 - sli15p, MPS1 - mps1p, SPC34 - spc34p, SPC105 - spc105p, DUO1 - duo1p, ASK1 - ask1p, XRN1 - xrn1p, DAD2 - dad2p]
GO:0022402	cell cycle process	3.62555	1.25E-6	1.64E-3	5835	570	48	17	[NFI1 - sumo ligase nfi1, SPC97 - spc97p, ORC4 - origin recognition complex subunit 4, MIF2 - mif2p, SPC34 - spc34p, CDC34 - scf e2 ubiquitin-protein ligase catalytic subunit cdc34, CDC53 - cullin cdc53, TID3 - tid3p, KAP104 - kap104p, CDC4 - scf ubiquitin ligase complex subunit cdc4, MPS1 - mps1p, SPC105 - spc105p, BRN1 - brn1p, DUO1 - duo1p, ASK1 - ask1p, GAS2 - gas2p, DAD2 - dad2p]
GO:0051726	regulation of cell cycle	3.54066	7.83E-4	1.37E-1	5835	309	48	9	[SLI15 - sli15p, MPS1 - mps1p, SPC34 - spc34p, SPC105 - spc105p, DUO1 - duo1p, ASK1 - ask1p, XRN1 - xrn1p, CDC39 - ccr4-not core subunit cdc39, DAD2 - dad2p]
GO:1903047	mitotic cell cycle process	3.4513	9.41E-4	1.45E-1	5835	317	48	9	[KAP104 - kap104p, CDC4 - scf ubiquitin ligase complex subunit cdc4, MIF2 - mif2p, MPS1 - mps1p, BRN1 - brn1p, SPC105 - spc105p, CDC34 - scf e2 ubiquitin-protein ligase catalytic subunit cdc34, CDC53 - cullin cdc53, TID3 - tid3p]
GO:0007049	cell cycle	3.26941	3.71E-4	9.25E-2	5835	409	48	11	[CDC4 - scf ubiquitin ligase complex subunit cdc4, SPC97 - spc97p, MIF2 - mif2p, SPC34 - spc34p, BRN1 - brn1p, CDC34 - scf e2 ubiquitin-protein ligase catalytic subunit cdc34, DUO1 - duo1p, ASK1 - ask1p, DAD2 - dad2p, CDC53 - cullin cdc53, TID3 - tid3p]
